# Detection for endogenous retroviral loci in Jungle fowl using whole-genome sequencing

**DOI:** 10.1101/2023.01.24.525461

**Authors:** Shinya Ishihara

## Abstract

Chickens harbor two primary families of endogenous retroviruses (ERVs): the avian leukosis virus (ALV) and endogenous avian retrovirus (EAV) families. Characterization of ERVs can provide crucial insights into avian evolution. This study aimed to identify novel ERV loci absent in the reference genome using whole-genome sequencing data of red junglefowl, gray junglefowl, Ceylon junglefowl, and green junglefowl. A total of 837 ERV loci were identified across the four Gallus species. The number of ERV loci detected in red junglefowl with its subspecies, gray junglefowl, Ceylon junglefowl, and green junglefowl, was 363, 217, 194, and 129 loci, respectively. The phylogenetic tree was congruent with previously reported trees, suggesting the potential for inferring relationships among past junglefowl populations from the identified ERV loci. Of the detected loci, 306 ERVs were identified near or within the genes, and some were associated with cell adhesion. The detected ERV sequences was in the long terminal repeat region and were classified as EAV-family, ALV-E, Ovex-1, and murine leukemia virus related ERVs. In addition, the sequence of the EAV family was divided into four patterns by combining the U3, R, and U5 regions. These findings contribute to a more comprehensive understanding of the characteristics of chicken ERVs.
