## Supplemental Table 1 for "Detection for endogenous retroviral loci in Jungle fowl using whole-genome sequencing"

### Sheet: Sheet1
Supplemental Table 1. Sample information, mapping quality and Retroseq results.
study_accession	sample_accession	experiment_accession	run_accession	scientific_name	common name	species	depth	Mapping ratio	Proper pairs	Not proper pair	Singleton	discover	call	filter78
PRJNA552030	SAMN15298893	SRX9334264	SRR12868132	Gallus gallus gallus	Red jungle fowl	Red jungle fowl	28.1719	0.989363	0.981439	0.018561	0.00119289	10251	357	248
PRJNA552030	SAMN15298892	SRX9334263	SRR12868133	Gallus gallus gallus	Red jungle fowl	Red jungle fowl	28.0983	0.993741	0.984403	0.015597	0.00126018	12812	383	285
PRJNA552030	SAMN15298891	SRX9334262	SRR12868134	Gallus gallus gallus	Red jungle fowl	Red jungle fowl	26.9764	0.992904	0.981814	0.018186	0.00139127	11951	354	264
PRJNA552030	SAMN15298890	SRX9334255	SRR12868141	Gallus gallus gallus	Red jungle fowl	Red jungle fowl	33.6475	0.985078	0.976744	0.023256	0.00121871	15860	464	331
PRJNA552030	SAMN15298896	SRX9334267	SRR12868129	Gallus gallus murghi	Red jungle fowl	Red jungle fowl murghi	30.0277	0.994722	0.962819	0.037181	0.00148602	44574	475	39
PRJNA552030	SAMN15298895	SRX9334266	SRR12868130	Gallus gallus murghi	Red jungle fowl	Red jungle fowl murghi	30.0125	0.98087	0.95191	0.04809	0.00218023	38207	456	44
PRJNA552030	SAMN15298894	SRX9334265	SRR12868131	Gallus gallus murghi	Red jungle fowl	Red jungle fowl murghi	39.7844	0.979315	0.939006	0.060994	0.00266814	91337	2633	271
PRJNA552030	SAMN15298889	SRX9334244	SRR12868152	Gallus gallus bankiva	Red jungle fowl	Red jungle fowl bankiva	30.9387	0.98527	0.97291	0.02709	0.00153494	24038	399	417
PRJNA552030	SAMN15298888	SRX9334243	SRR12868153	Gallus gallus bankiva	Red jungle fowl	Red jungle fowl bankiva	35.5212	0.9864	0.973933	0.026067	0.00155494	26734	292	289
PRJNA552030	SAMN15298897	SRX9334268	SRR12868128	Gallus gallus spadiceus	Red jungle fowl	Red jungle fowl_thai	34.2904	0.990524	0.98273	0.01727	0.00102129	10725	358	271
PRJNA552030	SAMN15298903	SRX9334250	SRR12868146	Gallus gallus spadiceus	Red jungle fowl	Red jungle fowl_india	32.6691	0.986444	0.951311	0.048689	0.00150052	47980	529	255
PRJNA552030	SAMN15298902	SRX9334249	SRR12868147	Gallus gallus spadiceus	Red jungle fowl	Red jungle fowl_india	27.1019	0.988955	0.95716	0.04284	0.00147414	34946	385	195
PRJNA552030	SAMN15298901	SRX9334248	SRR12868148	Gallus gallus spadiceus	Red jungle fowl	Red jungle fowl_vietnam	30.3389	0.985572	0.97331	0.02669	0.00146973	11962	407	272
PRJNA552030	SAMN15298900	SRX9334247	SRR12868149	Gallus gallus spadiceus	Red jungle fowl	Red jungle fowl_vietnam	38.2443	0.988022	0.97764	0.02236	0.00119311	15017	436	323
PRJNA552030	SAMN15298899	SRX9334246	SRR12868150	Gallus gallus spadiceus	Red jungle fowl	Red jungle fowl_thai	37.4853	0.989918	0.98176	0.01824	0.00101657	12051	369	287
PRJNA552030	SAMN15298898	SRX9334245	SRR12868151	Gallus gallus spadiceus	Red jungle fowl	Red jungle fowl_thai	28.1457	0.989454	0.981292	0.018708	0.00113076	8544	293	218
PRJNA552030	SAMN15298905	SRX9334252	SRR12868144	Gallus lafayetii	Ceylon jungle fowl	Ceylon jungle fowl	30.0716	0.982329	0.962831	0.037169	0.00259196	29232	941	619
PRJNA552030	SAMN15298904	SRX9334251	SRR12868145	Gallus lafayetii	Ceylon jungle fowl	Ceylon jungle fowl	25.27	0.988914	0.967667	0.032333	0.00272935	28740	877	571
PRJNA432200	SAMN10471725	SRX5173450	SRR8362937	Gallus lafayetii	Ceylon jungle fowl	Ceylon jungle fowl	42.5717	0.991001	0.929762	0.070238	0.00247955	43850	1192	736
PRJNA432200	SAMN10471726	SRX5173449	SRR8362938	Gallus lafayetii	Ceylon jungle fowl	Ceylon jungle fowl	38.7785	0.993101	0.946279	0.053721	0.00243033	38819	1180	743
PRJNA432200	SAMN10471727	SRX5173448	SRR8362939	Gallus lafayetii	Ceylon jungle fowl	Ceylon jungle fowl	35.402	0.99257	0.912263	0.087737	0.00242035	36083	1138	698
PRJNA432200	SAMN10471720	SRX5173442	SRR8362945	Gallus lafayetii	Ceylon jungle fowl	Ceylon jungle fowl	28.074	0.990856	0.905071	0.094929	0.00302153	52008	1158	638
PRJNA432200	SAMN10471722	SRX5173440	SRR8362947	Gallus lafayetii	Ceylon jungle fowl	Ceylon jungle fowl	13.5247	0.992399	0.948045	0.051955	0.00272965	20208	579	405
PRJNA432200	SAMN10471721	SRX5173439	SRR8362948	Gallus lafayetii	Ceylon jungle fowl	Ceylon jungle fowl	28.6927	0.993372	0.936073	0.063927	0.00257207	48890	986	624
PRJNA432200	SAMN10471724	SRX5173434	SRR8362953	Gallus lafayetii	Ceylon jungle fowl	Ceylon jungle fowl	42.9011	0.992406	0.92526	0.07474	0.00251349	45820	1292	785
PRJNA432200	SAMN10471723	SRX5173433	SRR8362954	Gallus lafayetii	Ceylon jungle fowl	Ceylon jungle fowl	40.4905	0.992178	0.942025	0.057975	0.0025097	42526	1232	769
PRJNA552030	SAMN15298910	SRX9334258	SRR12868138	Gallus sonneratii	Gray jungle fowl	Gray jungle fowl	36.562	0.989971	0.946644	0.053356	0.00277089	62504	1169	573
PRJNA552030	SAMN15298909	SRX9334257	SRR12868139	Gallus sonneratii	Gray jungle fowl	Gray jungle fowl	32.1482	0.979184	0.943321	0.056679	0.00250048	31801	839	502
PRJNA552030	SAMN15298908	SRX9334256	SRR12868140	Gallus sonneratii	Gray jungle fowl	Gray jungle fowl	27.5787	0.989659	0.970862	0.029138	0.00265515	30743	865	573
PRJNA552030	SAMN15298907	SRX9334254	SRR12868142	Gallus sonneratii	Gray jungle fowl	Gray jungle fowl	27.4085	0.989306	0.970454	0.029546	0.00278083	27901	804	541
PRJNA552030	SAMN15298906	SRX9334253	SRR12868143	Gallus sonneratii	Gray jungle fowl	Gray jungle fowl	35.981	0.966146	0.911902	0.088098	0.0046238	101154	1813	965
PRJNA432200	SAMN10471719	SRX5173441	SRR8362946	Gallus sonneratii	Gray jungle fowl	Gray jungle fowl	13.666	0.992038	0.950107	0.049893	0.00275132	17227	495	349
PRJNA432200	SAMN10471718	SRX5173436	SRR8362951	Gallus sonneratii	Gray jungle fowl	Gray jungle fowl	28.4213	0.990286	0.874188	0.125812	0.00318828	44517	1016	601
PRJNA432200	SAMN10471717	SRX5173435	SRR8362952	Gallus sonneratii	Gray jungle fowl	Gray jungle fowl	28.0569	0.99045	0.914213	0.085787	0.00308318	48280	950	574
PRJNA552030	SAMN15298912	SRX9334260	SRR12868136	Gallus varius	Green jungle fowl	Green jungle fowl	20.5934	0.953104	0.684113	0.315887	0.018595	296816	5643	2011
PRJNA552030	SAMN15298911	SRX9334259	SRR12868137	Gallus varius	Green jungle fowl	Green jungle fowl	34.6342	0.983122	0.963639	0.036361	0.00291863	41274	1275	748
PRJNA432200	SAMN10471728	SRX5173447	SRR8362940	Gallus varius	Green jungle fowl	Green jungle fowl	27.9816	0.987512	0.85239	0.14761	0.0043561	56181	1414	708
PRJNA432200	SAMN10471729	SRX5173446	SRR8362941	Gallus varius	Green jungle fowl	Green jungle fowl	27.7208	0.989645	0.900669	0.099331	0.00392722	51202	1134	653
PRJNA432200	SAMN10471730	SRX5173445	SRR8362942	Gallus varius	Green jungle fowl	Green jungle fowl	13.5462	0.991207	0.94448	0.05552	0.00344082	19929	622	388
