## Supplemental Table 5 for "Detection for endogenous retroviral loci in Jungle fowl using whole-genome sequencing"

### Sheet: Sheet1
Supplementa	l Table 5. The Accession ID used for RetroSeq analysis.
Accession ID	Definition
AH002429.2	Gallus gallus Avian leukosis virus sequence
KR188997.1	Gallus gallus breed White Leghorns endogenous virus EAV genomic sequence, sequence
KR188996.1	Gallus gallus breed Taihe endogenous virus EAV genomic sequence, sequence
KR188995.1	Gallus gallus breed Suqin endogenous virus EAV genomic sequence, sequence
KR188994.1	Gallus gallus breed Shouguang endogenous virus EAV genomic sequence, sequence
KR188993.1	Gallus gallus breed Ross Brown layer endogenous virus EAV genomic sequence, sequence
DQ500073.1	Gallus gallus endogenous retrovirus EAV-R genomic sequence
DQ500072.1	Gallus gallus endogenous retrovirus EAV-H genomic sequence
DQ500067.1	Gallus gallus endogenous retrovirus EAV-C18 genomic sequence
KY085960.1	Gallus gallus isolate WL endogenous virus Avian endogenous retrovirus EAV-HP genomic sequence, sequence
KY085959.1	Gallus gallus isolate TH endogenous virus Avian endogenous retrovirus EAV-HP genomic sequence, sequence
KY085958.1	Gallus gallus isolate SQ endogenous virus Avian endogenous retrovirus EAV-HP genomic sequence, sequence
KY085957.1	Gallus gallus isolate SG endogenous virus Avian endogenous retrovirus EAV-HP genomic sequence, sequence
KY085956.1	Gallus gallus isolate RB endogenous virus Avian endogenous retrovirus EAV-HP genomic sequence, sequence
KY085955.1	Gallus gallus isolate PD endogenous virus Avian endogenous retrovirus EAV-HP genomic sequence, sequence
KY085954.1	Gallus gallus isolate LS endogenous virus Avian endogenous retrovirus EAV-HP genomic sequence, sequence
KY085953.1	Gallus gallus isolate LB endogenous virus Avian endogenous retrovirus EAV-HP genomic sequence, sequence
KY085952.1	Gallus gallus isolate GS endogenous virus Avian endogenous retrovirus EAV-HP genomic sequence, sequence
KY085951.1	Gallus gallus isolate BF endogenous virus Avian endogenous retrovirus EAV-HP genomic sequence, sequence
KY085950.1	Gallus gallus isolate WL endogenous virus Avian endogenous retrovirus EAV-HP genomic sequence, sequence
KY085949.1	Gallus gallus isolate SG endogenous virus Avian endogenous retrovirus EAV-HP genomic sequence, sequence
KY085948.1	Gallus gallus isolate RB endogenous virus Avian endogenous retrovirus EAV-HP genomic sequence, sequence
KY085947.1	Gallus gallus isolate LS endogenous virus Avian endogenous retrovirus EAV-HP genomic sequence, sequence
KY085946.1	Gallus gallus isolate LB endogenous virus Avian endogenous retrovirus EAV-HP genomic sequence, sequence
KY085945.1	Gallus gallus isolate BF endogenous virus Avian endogenous retrovirus EAV-HP genomic sequence, sequence
KY085937.1	Gallus gallus isolate WL endogenous virus Avian endogenous retrovirus EAV-HP gag-env fusion protein gene, partial cds
KP256532.1	Gallus gallus endogenous virus Avian endogenous retrovirus EAV-HP gag-env fusion protein (gag-env) gene, complete cds
KP276579.1	Gallus gallus endogenous virus Avian endogenous retrovirus EAV-HP gag-env fusion protein (gag-env) gene, complete cds
KP276578.1	Gallus gallus endogenous virus Avian endogenous retrovirus EAV-HP gag-env fusion protein (gag-env) gene, complete cds
KP276577.1	Gallus gallus endogenous virus Avian endogenous retrovirus EAV-HP gag-env fusion protein (gag-env) gene, complete cds
KP276576.1	Gallus gallus endogenous virus Avian endogenous retrovirus EAV-HP gag-env fusion protein (gag-env) gene, complete cds
NC_005947.1	Avian endogenous retrovirus EAV-HP, complete genome
AJ238125.1	Avian endogenous retrovirus EAV-HP, complete genome, specific host: Gallus gallus domesticus(Chicken,line 21)
AJ238124.1	Avian endogenous retrovirus EAV-HP, complete genome, specific host: Gallus gallus domesticus(Chicken,line N)
JF837512.1	Avian endogenous retrovirus EAV-HP gag polyprotein (gag) gene, complete cds
DQ500066.1	Gallus gallus endogenous retrovirus EAV-C17 genomic sequence
DQ500065.1	Gallus gallus endogenous retrovirus EAV-C16 genomic sequence
DQ500064.1	Gallus gallus endogenous retrovirus EAV-C15 genomic sequence
DQ500063.1	Gallus gallus endogenous retrovirus EAV-C14 genomic sequence
DQ500062.1	Gallus gallus endogenous retrovirus EAV-C13 genomic sequence
DQ500061.1	Gallus gallus endogenous retrovirus EAV-C12 genomic sequence
DQ500060.1	Gallus gallus endogenous retrovirus EAV-C11 genomic sequence
DQ500059.1	Gallus gallus endogenous retrovirus EAV-C10 genomic sequence
DQ500058.1	Gallus gallus endogenous retrovirus EAV-C9 genomic sequence
DQ500057.1	Gallus gallus endogenous retrovirus EAV-C8 genomic sequence
DQ500056.1	Gallus gallus endogenous retrovirus EAV-C7 genomic sequence
DQ500055.1	Gallus gallus endogenous retrovirus EAV-C6 genomic sequence
DQ500054.1	Gallus gallus endogenous retrovirus EAV-C5 genomic sequence
DQ500053.1	Gallus gallus endogenous retrovirus EAV-C4 genomic sequence
DQ500052.1	Gallus gallus endogenous retrovirus EAV-C3 genomic sequence
DQ500051.1	Gallus gallus endogenous retrovirus EAV-C1 genomic sequence
DQ500050.1	Gallus gallus endogenous retrovirus EAV-C2 genomic sequence
KR188991.1	Gallus gallus breed Jiangsu langshan LS endogenous virus EAV genomic sequence, sequence
KR188990.1	Gallus gallus breed Lohmann Brown layer endogenous virus EAV genomic sequence, sequence
KR188989.1	Gallus gallus breed Jiangsu green eggshell layer endogenous virus EAV genomic sequence, sequence
KR188988.1	Gallus gallus breed Beijing fatty endogenous virus EAV genomic sequence, sequence
DQ500070.1	Gallus gallus endogenous retrovirus EAV-D genomic sequence
DQ500069.1	Gallus gallus endogenous retrovirus EAV-B genomic sequence
KC632577.1	Gallus gallus isolate LK23 endogenous virus Avian endogenous retrovirus EAV-HP, complete sequence
KR188992.1	Gallus gallus breed Pudong endogenous virus EAV genomic sequence, sequence
DQ500068.1	Gallus gallus endogenous retrovirus EAV-O genomic sequence
X59844.1 Ch	icken EAV element DNA (from pol gene to downstream LTR)
M31064.1 Ch	icken endogenous proviral avian retroviral LTR, clone gp115
M31066.1 Ch	icken endogenous proviral avian retroviral LTR, clone g17.5
M31065.1 Ch	icken endogenous proviral avian retroviral LTR, clone 47.15
KC632578.1	Gallus gallus isolate CH20 endogenous virus Avian endogenous retrovirus EAV-HP, complete sequence
DQ500071.1	Gallus gallus endogenous retrovirus EAV-L genomic sequence
FJ406461.1	Gallus gallus endogenous virus Ovex1 complete sequence
DQ280312.2	Gallus gallus MLV-related endogenous retrovirus, complete genome
KX611833.1	Avian leukosis virus strain K243 env protein (env) and gag protein (gag) genes, complete cds; and pol protein (pol) gene, partial cds
KX611834.1	Avian leukosis virus strain M180 env protein (env) and gag protein (gag) genes, complete cds; and pol protein (pol) gene, partial cds
MK937054.1	Gallus gallus breed Silver Sebright Bantam endogenous virus ERV, complete sequence
AM418554.1	Gallus gallus partial endogenous retrovirus EAV-0, clone pEAV5
AM418553.1	Gallus gallus partial endogenous retrovirus EAV-51, clone pEAV-E51
KP276577.1	Gallus gallus endogenous virus Avian endogenous retrovirus EAV-HP gag-env fusion protein (gag-env) gene, complete cds
KP276579.1	Gallus gallus endogenous virus Avian endogenous retrovirus EAV-HP gag-env fusion protein (gag-env) gene, complete cds
KP276576.1	Gallus gallus endogenous virus Avian endogenous retrovirus EAV-HP gag-env fusion protein (gag-env) gene, complete cds
KC632578.1	Gallus gallus isolate CH20 endogenous virus Avian endogenous retrovirus EAV-HP, complete sequence
KC632577.1	Gallus gallus isolate LK23 endogenous virus Avian endogenous retrovirus EAV-HP, complete sequence
KP276578.1	Gallus gallus endogenous virus Avian endogenous retrovirus EAV-HP gag-env fusion protein (gag-env) gene, complete cds
KP256532.1	Gallus gallus endogenous virus Avian endogenous retrovirus EAV-HP gag-env fusion protein (gag-env) gene, complete cds
AJ238125.1	Avian endogenous retrovirus EAV-HP, complete genome, specific host: Gallus gallus domesticus(Chicken,line 21)
AJ238124.1	Avian endogenous retrovirus EAV-HP, complete genome, specific host: Gallus gallus domesticus(Chicken,line N)
NC_005947.1	Avian endogenous retrovirus EAV-HP, complete genome
JF837512.1	Avian endogenous retrovirus EAV-HP gag polyprotein (gag) gene, complete cds
AM418557.1	Gallus gallus partial endogenous retrovirus EAV-E33-like, partial provirus, clone pEAV21
KY085959.1	Gallus gallus isolate TH endogenous virus Avian endogenous retrovirus EAV-HP genomic sequence
KY085957.1	Gallus gallus isolate SG endogenous virus Avian endogenous retrovirus EAV-HP genomic sequence
KY085955.1	Gallus gallus isolate PD endogenous virus Avian endogenous retrovirus EAV-HP genomic sequence
KY085952.1	Gallus gallus isolate GS endogenous virus Avian endogenous retrovirus EAV-HP genomic sequence
KY085960.1	Gallus gallus isolate WL endogenous virus Avian endogenous retrovirus EAV-HP genomic sequence
KY085956.1	Gallus gallus isolate RB endogenous virus Avian endogenous retrovirus EAV-HP genomic sequence
KY085951.1	Gallus gallus isolate BF endogenous virus Avian endogenous retrovirus EAV-HP genomic sequence
KY085953.1	Gallus gallus isolate LB endogenous virus Avian endogenous retrovirus EAV-HP genomic sequence
KY085954.1	Gallus gallus isolate LS endogenous virus Avian endogenous retrovirus EAV-HP genomic sequence
KY085958.1	Gallus gallus isolate SQ endogenous virus Avian endogenous retrovirus EAV-HP genomic sequence
FJ406462.1	Gallus gallus endogenous virus Ovex1 hypothetical protein mRNA, complete cds, alternatively spliced
AM418556.1	Gallus gallus partial endogenous retrovirus EAV-E51, clone pEAV27
AM418555.1	Gallus gallus partial endogenous retrovirus EAV-0/E51, clone pEAV3
KY085945.1	Gallus gallus isolate BF endogenous virus Avian endogenous retrovirus EAV-HP genomic sequence
KY085946.1	Gallus gallus isolate LB endogenous virus Avian endogenous retrovirus EAV-HP genomic sequence
KY085947.1	Gallus gallus isolate LS endogenous virus Avian endogenous retrovirus EAV-HP genomic sequence
KY085949.1	Gallus gallus isolate SG endogenous virus Avian endogenous retrovirus EAV-HP genomic sequence
KY085950.1	Gallus gallus isolate WL endogenous virus Avian endogenous retrovirus EAV-HP genomic sequence
KY085948.1	Gallus gallus isolate RB endogenous virus Avian endogenous retrovirus EAV-HP genomic sequence
AY157601.1	Gallus gallus endogenous retrovirus ev/J 4.1 Rb envelope protein gene, complete cds
KU504577.1	Gallus gallus isolate BF endogenous virus Avian endogenous retrovirus ev/J envelope protein gene, partial cds
KU504582.1	Gallus gallus isolate RB endogenous virus Avian endogenous retrovirus ev/J envelope protein gene, partial cds
KU504584.1	Gallus gallus isolate SQ endogenous virus Avian endogenous retrovirus ev/J envelope protein gene, partial cds
KU504585.1	Gallus gallus isolate TH endogenous virus Avian endogenous retrovirus ev/J envelope protein gene, partial cds
KU504586.1	Gallus gallus isolate WH endogenous virus Avian endogenous retrovirus ev/J envelope protein gene, partial cds
KU504578.1	Gallus gallus isolate GS endogenous virus Avian endogenous retrovirus ev/J envelope protein gene, partial cds
KU504580.1	Gallus gallus isolate LS endogenous virus Avian endogenous retrovirus ev/J envelope protein-like gene, partial sequence
KU504581.1	Gallus gallus isolate PD endogenous virus Avian endogenous retrovirus ev/J envelope protein gene, partial cds
KU504583.1	Gallus gallus isolate SG endogenous virus Avian endogenous retrovirus ev/J envelope protein gene, partial cds
DQ500037.1	Gallus gallus endogenous retrovirus ev/J-C17 genomic sequence
DQ500038.1	Gallus gallus endogenous retrovirus ev/J-C18 genomic sequence
DQ500021.1	Gallus gallus endogenous retrovirus ev/J-C1 genomic sequence
DQ500022.1	Gallus gallus endogenous retrovirus ev/J-C2 genomic sequence
DQ500023.1	Gallus gallus endogenous retrovirus ev/J-C3 genomic sequence
DQ500024.1	Gallus gallus endogenous retrovirus ev/J-C4 genomic sequence
DQ500025.1	Gallus gallus endogenous retrovirus ev/J-C5 genomic sequence
DQ500026.1	Gallus gallus endogenous retrovirus ev/J-C6 genomic sequence
DQ500027.1	Gallus gallus endogenous retrovirus ev/J-C7 genomic sequence
DQ500028.1	Gallus gallus endogenous retrovirus ev/J-C8 genomic sequence
DQ500029.1	Gallus gallus endogenous retrovirus ev/J-C9 genomic sequence
DQ500030.1	Gallus gallus endogenous retrovirus ev/J-C10 genomic sequence
DQ500031.1	Gallus gallus endogenous retrovirus ev/J-C11 genomic sequence
DQ500032.1	Gallus gallus endogenous retrovirus ev/J-C12 genomic sequence
DQ500033.1	Gallus gallus endogenous retrovirus ev/J-C13 genomic sequence
DQ500034.1	Gallus gallus endogenous retrovirus ev/J-C14 genomic sequence
DQ500035.1	Gallus gallus endogenous retrovirus ev/J-C15 genomic sequence
DQ500039.1	Gallus gallus endogenous retrovirus ev/J-O genomic sequence
DQ500040.1	Gallus gallus endogenous retrovirus ev/J-B genomic sequence
DQ500041.1	Gallus gallus endogenous retrovirus ev/J-D genomic sequence
DQ500042.1	Gallus gallus endogenous retrovirus ev/J-L genomic sequence
DQ500044.1	Gallus gallus endogenous retrovirus ev/J-R genomic sequence
KU504579.1	Gallus gallus isolate LB endogenous virus Avian endogenous retrovirus ev/J envelope protein gene, partial cds
DQ500036.1	Gallus gallus endogenous retrovirus ev/J-C16 genomic sequence
DQ500043.1	Gallus gallus endogenous retrovirus ev/J-H genomic sequence
AY375314.1	Gallus gallus avian endogenous retrovirus ev/J surface glycoprotein gene, partial cds
AY375315.1	Gallus gallus avian endogenous retrovirus ev/J surface glycoprotein gene, partial cds
EU024537.1	Gallus gallus endogenous virus kangaroo endogenous retrovirus 1 LTR, complete sequence
J02014.1 Ga	llus gallus endogenous virus vian retrovirus ev-2 LTR, complete sequence
K03516.1 Ch	icken ev-1 endogenous retrovirus, 5' LTR
DQ500050.1	Gallus gallus endogenous retrovirus EAV-C2 genomic sequence
DQ500051.1	Gallus gallus endogenous retrovirus EAV-C1 genomic sequence
DQ500052.1	Gallus gallus endogenous retrovirus EAV-C3 genomic sequence
DQ500053.1	Gallus gallus endogenous retrovirus EAV-C4 genomic sequence
DQ500054.1	Gallus gallus endogenous retrovirus EAV-C5 genomic sequence
DQ500055.1	Gallus gallus endogenous retrovirus EAV-C6 genomic sequence
DQ500070.1	Gallus gallus endogenous retrovirus EAV-D genomic sequence
DQ500069.1	Gallus gallus endogenous retrovirus EAV-B genomic sequence
DQ500068.1	Gallus gallus endogenous retrovirus EAV-O genomic sequence
